# Heterochromatin diversity modulates genome compartmentalization and loop extrusion barriers

**DOI:** 10.1101/2021.08.05.455340

**Authors:** George Spracklin, Nezar Abdennur, Maxim Imakaev, Neil Chowdhury, Sriharsa Pradhan, Leonid Mirny, Job Dekker

## Abstract

Two dominant processes organizing chromosomes are loop extrusion and the compartmental segregation of active and inactive chromatin. The molecular players involved in loop extrusion during interphase, cohesin and CTCF, have been extensively studied and experimentally validated. However, neither the molecular determinants nor the functional roles of compartmentalization are well understood. Here, we distinguish three inactive chromatin states using contact frequency profiling, comprising two types of heterochromatin and a previously uncharacterized inactive state exhibiting a neutral interaction preference. We find that heterochromatin marked by long continuous stretches of H3K9me3, HP1α and HP1β correlates with a conserved signature of strong compartmentalization and is abundant in HCT116 colon cancer cells. We demonstrate that disruption of DNA methyltransferase activity dramatically remodels genome compartmentalization as a consequence of the loss of H3K9me3 and HP1 binding. Interestingly, H3K9me3-HP1α/β is replaced by the neutral inactive state and retains late replication timing. Furthermore, we show that H3K9me3-HP1α/β heterochromatin is permissive to loop extrusion by cohesin but refractory to CTCF, explaining a paucity of visible loop extrusion-associated patterns in Hi-C. Accordingly, CTCF loop extrusion barriers are reactivated upon loss of H3K9me3-HP1α/β, not as a result of canonical demethylation of the CTCF binding motif but due to an intrinsic resistance of H3K9me3-HP1α/β heterochromatin to CTCF binding. Together, our work reveals a dynamic structural and organizational diversity of the inactive portion of the genome and establishes new connections between the regulation of chromatin state and chromosome organization, including an interplay between DNA methylation, compartmentalization and loop extrusion.

**Highlights:**

- Three inactive chromatin states are distinguishable by long-range contact frequencies in HCT116, respectively associated with H3K9me3, H3K27me3 and a H3K9me2 state with neutral contact preferences.
- H3K9me3-HP1α/β heterochromatin has a high degree of homotypic affinity and is permissive to loop extrusion but depleted in extrusion barriers.
- Disrupting DNA methylation causes widespread loss of H3K9me3-HP1α/β and dramatic remodeling of genome compartmentalization.
- H3K9me3-HP1α/β is replaced by the neutral inactive state, which gains CTCF loop extrusion barriers and associated contact frequency patterns.
- DNA methylation suppresses CTCF binding via two distinct mechanisms.
