## Supplemental Table 2 for "Heterochromatin diversity modulates genome compartmentalization and loop extrusion barriers"

### Sheet: Sheet1
Supplemental Table 2 : Summary of spectral cluster analysis on HCT116 Hi-C data
Cluster	Group	Positional bias	Biomarker	Chromatin State	Interpretation
Cluster I	A1	N/A	SON	high H3K9ac/H3K27ac	Nuclear Speckles
Cluster II	A2	centromere	mixed	low H3K9ac/H3K27ac	Weak Active
Cluster III	A2	telomere	mixed	low H3K9ac/H3K27ac	Weak Active
Cluster IV	B0	N/A	mixed	H3K9me2/H2A.Z	Inactive chromatin
Cluster V	B1	centromere	mixed	H3K27me3	Polycomb
Cluster VI	B1	telomere	mixed	H3K27me3/H3K9me2	Polycomb
Cluster VII	B2	centromere	HP1	H3K9me3	Heterochromatin
Cluster VIII	B2	telomere	HP1	H3K9me3	Heterochromatin
